# *NAT10* supports CAG repeat-associated mRNA stabilization and is associated with hepatic metabolic reprogramming during spaceflight

**DOI:** 10.64898/2026.09.17.752365

**Authors:** Ryota Kurimoto, Tomoaki Tanaka, Izumi Ohno, Tomoki Chiba, Takahide Matsushima, Yutaro Uchida, Yuki Naito, Hiroshi Asahara

## Abstract

The regulatory factors underlying posttranscriptional adaptation to spaceflight are incompletely understood. We identified *NAT10*, an RNA acetyltransferase, among RNA modification enzymes significantly upregulated in spaceflight-exposed mouse liver. Transcriptome-wide correlation analysis linked *NAT10* expression to an RNA-metabolism module enriched for CAG repeat density in coding sequences. Actinomycin D chase assays showed that *NAT10* knockdown destabilized CAG repeat-containing transcripts, with *DDX17* serving as the primary validated target; *DCP1A* showed a directionally consistent pattern. Wild-type *NAT10* re-expression fully rescued *DDX17* mRNA stability, the acetyltransferase-dead G641E mutant rescued mRNA stability to a comparable extent, and the K290A helicase-domain mutant failed to rescue, consistent with a requirement for helicase domain integrity, whereas acetyltransferase activity was not strictly required under these experimental conditions. RNA immunoprecipitation further supported preferential *NAT10* association with CAG repeat-containing mRNAs, with reduced association after single-site CAGCAG deletion in *DDX17* and *DCP1A* reporters. Gene set enrichment analysis associated *NAT10* upregulation in spaceflight liver with suppressed fatty acid beta-oxidation and induced cholesterol biosynthesis; *NAT10* depletion in hepatocellular carcinoma cells selectively opposed the cholesterol-associated, but not the broader metabolic, component of this signature. These findings support a model linking *NAT10* to CAG repeat-associated mRNA stabilization in the context of hepatic metabolic and posttranscriptional to spaceflight.
