## Supplementary material for "*NAT10* supports CAG repeat-associated mRNA stabilization and is associated with hepatic metabolic reprogramming during spaceflight": TableS3

### Sheet: Sheet1
Table S3. Convergent evidence supporting NAT10-dependent metabolic and posttranscriptional regulation across independent hepatic model systems.
Summary of published studies reporting NAT10-dependent metabolic and posttranscriptional phenotypes in hepatic and non-hepatic model systems. Cell lines or animal models, key endpoints, and alignment with findings in the present study are listed for each independent report. FA, fatty acid; HCC, hepatocellular carcinoma; KD, knockdown; KO, knockout; MASLD, metabolic dysfunction-associated steatoti…
Reference	Model system	Key NAT10-related finding	Alignment with present study
Wang et al., 2024 (Lipids Health Dis. 23, 367)	AML12 (mouse hepatocytes); HepG2 cells	NAT10 promotes liver lipogenesis via ac4C modification of Srebf1 and Scap mRNA; NAT10 KD reduces lipid accumulation	Corroborates cholesterol/SREBF1-SCAP regulatory axis in hepatic cells; extends to murine hepatocyte model
Yang et al., 2024 (Mol. Metab. 89, 101999)	Hepatocyte-specific NAT10 knockout mouse	NAT10 KO improves MASLD and MASH phenotypes in vivo; attenuates hepatic lipid accumulation and metabolic dysregulation	Direct in vivo causal evidence for NAT10-lipid metabolic axis in liver, consistent with spaceflight correlations
Li et al., 2017 (BMC Cancer 17, 585)	HepG2 and Huh7 (HCC cell lines)	NAT10 KD suppresses proliferation and invasion in both HepG2 and Huh7 cells	Demonstrates NAT10 functional relevance across multiple hepatic cell lines beyond HepG2
Tao et al., 2025 (Sci. Rep. 15, 17286)	HCCLM3, Huh7 (acRIP-seq)	acRIP-seq identifies DDIAS as NAT10 ac4C target; NAT10 depletion suppresses HCC via DDIAS-PI3K-Akt axis	ac4C-mediated posttranscriptional regulation of NAT10 targets operative across hepatocyte-related cell types
Dalhat et al., 2022 (Clin. Transl. Med. 12, e1045) [re-analyzed; GSE210086; Fig. S8]	MCF7 (breast cancer cells; siNAT10 RNA-seq)	8 FA metabolism genes (ELOVL6, SCD, ACSL1, ACSL3, ACSL4, ACADSB, ACADM, ACAT1) all downregulated (p < 0.05); HALLMARK_PROTEIN_SECRETION suppressed (NES = −1.85)	FA metabolism regulation conserved across cell types; cross-dataset validation of metabolic program (Fig. S8)
Arango et al., 2018 (Cell 175, 1872–1886)	HeLa cells (NAT10 KO BRIC-seq)	DDX17 (KO/WT = 0.858) and DCP1A (KO/WT = 0.825) in CAG+/NAT10-correlated half-life gene list	Cross-cell-type validation of DDX17/DCP1A mRNA stability dependence on NAT10
