## Supplementary material for "*NAT10* supports CAG repeat-associated mRNA stabilization and is associated with hepatic metabolic reprogramming during spaceflight": TableS1

### Sheet: Sheet1
Table S1. NAT10 related gene list
Category	Gene Symbol
Ribosomal Proteins	RPL3
Ribosomal Proteins	RPL13A
Ribosomal Proteins	RPS6
Ribosomal Proteins	RPS18
Translation Initiation Factors	EIF4E
Translation Initiation Factors	EIF2S1
Translation Initiation Factors	EIF3C
Translation Initiation Factors	EIF4G1
Elongation Factors	EEF1A1
Elongation Factors	EEF2
RNA Binding Proteins	ELAVL1
RNA Binding Proteins	IGF2BP1
RNA Binding Proteins	IGF2BP2
RNA Binding Proteins	ZFP36
mRNA Decapping/Degradation	DCP1A
mRNA Decapping/Degradation	DCP2
mRNA Decapping/Degradation	XRN1
mRNA Decapping/Degradation	LSM1
mRNA Decapping/Degradation	CNOT1
RNA Modification (Other)	METTL3
RNA Modification (Other)	METTL14
RNA Modification (Other)	ALKBH5
RNA Modification (Other)	FTO
RNA Modification (Other)	NSUN2
Stress Response	HSPA1A
Stress Response	HSP90AA1
Stress Response	GADD45A
Stress Response	ATF4
Stress Response	DDIT3
Ribosome Quality Control	ZNF598
Ribosome Quality Control	NEMF
Ribosome Quality Control	LTN1
Ribosome Quality Control	PELO
Ribosome Quality Control	HBS1L
RNA Damage Response	TENT4A
RNA Damage Response	EXOSC10
RNA Damage Response	DIS3
RNA Damage Response	PARN
NAT10-Associated Genes	XPO1
NAT10-Associated Genes	CDKN1A
NAT10-Associated Genes	TP53
NAT10-Associated Genes	HNRNPC
