## Supplementary material for "*NAT10* supports CAG repeat-associated mRNA stabilization and is associated with hepatic metabolic reprogramming during spaceflight": TableS2

### Sheet: Sheet1
	ID	Project	Strain	Sex	Age	Duration of spaceflight	Sample number (FLT)	Sample number (GC)
Liver	GLDS-168	RR-1	C57BL/6J	Female	16week	37days	5	5
Spleen	GLDS-420	RR-9	C57BL/6J	male	10week	33days	10	10
Heart	GLDS-599	RR-12	C57BL/6J	Female	11week	30days	3	3
Muscle	GLDS-419	RR-1	C57BL/6J	Female	16week	37days	4	8
Retina	GLDS-397	RR-1	C57BL/6J	Female	16week	37days	9	7
Kidney	GLDS-102	RR-1	C57BL/6J	Female	16week	37days	6	6
